# VC1 catalyzes a key step in the biosynthesis of vicine from GTP in faba bean

**DOI:** 10.1101/2020.02.26.966523

**Authors:** Emilie Björnsdotter, Marcin Nadzieja, Wei Chang, Leandro Escobar-Herrera, Davide Mancinotti, Deepti Angra, Hamid Khazaei, Christoph Crocoll, Albert Vandenberg, Frederick L. Stoddard, Donal M. O’Sullivan, Jens Stougaard, Alan H. Schulman, Stig U. Andersen, Fernando Geu-Flores

## Abstract

Faba bean is a widely adapted and high-yielding legume cultivated for its protein-rich seeds^1^. However, the seeds accumulate the anti-nutritional pyrimidine glucosides vicine and convicine, which can cause haemolytic anaemia—favism—in the 400 million individuals genetically predisposed by a deficiency in glucose-6-phosphate dehydrogenase^2^. Here, we identify the first enzyme associated with vicine and convicine biosynthesis, which we name VC1. We show that *VC1* co-locates with the major QTL for vicine and convicine content and that the expression of *VC1* correlates highly with vicine content across tissues. We also show that low-vicine varieties express a version of *VC1* carrying a small, frame-shift insertion, and that overexpression of wild-type *VC1* leads to an increase in vicine levels. *VC1* encodes a functional GTP cyclohydrolase II, an enzyme normally involved in riboflavin biosynthesis from the purine GTP. Through feeding studies, we demonstrate that GTP is a precursor of vicine both in faba bean and in the distantly related plant bitter gourd. Our results reveal an unexpected biosynthetic origin for vicine and convicine and pave the way for the development of faba bean cultivars that are free from these anti-nutrients, providing a safe and sustainable source of dietary protein.
