## Supplementary Files 1-7. for "VC1 catalyzes a key step in the biosynthesis of vicine from GTP in faba bean": Supplementary File 4.xlsx

### Sheet: Sheet1
Transcript ID	Transcript sequence	Encoded protein sequence	Annotation of the top Medicago truncatula blastp hit
evg_1250620	ATGGCAGCTGCTACTTTCAATCTCTCTTCTTCCTCCTCAAAGCCACTCTCATCTTCCCGGCTATCCAACCACTTCAAAATTTTCAATGATTTACCTCCTGCGAGACTCAATTATAAATTTGCTTCAACTCATAATGCTGCTTTTAAGGTTAAAGCTGCATTGGTATCTGGAGGGGGTAAAGATCTGGCTGTTGTTGATGAATCCAAGTCGGGGATAACAAACCTTGTTTTCCATGTTGACAACAATGAATTTGATTTGGACAGTCCTGCAGAAGGTTTCGCTTCTATCCCTGAAGCCATTGAAGACATTCGCCAGGGAAAGATGGTAGTAGTTGTAGACGATGAAGACAGAGAAAATGAAGGAGACTTGATAATGGCAGCACAGTTGGCAACACCCGAA…	MAAATFNLSSSSSKPLSSSRLSNHFKIFNDLPPARLNYKFASTHNAAFKVKAALVSGGGKDLAVVDESKSGITNLVFHVDNNEFDLDSPAEGFASIPEAIEDIRQGKMVVVVDDEDRENEGDLIMAAQLATPEAMAFIVKHGSGIVCVSMKEEDLDRLELPLMVDSKANAQKHCTAFTVSVDAKHGTTTGVSAHDRAATVLALASRGSTPADFNRPGHIFPVKYTEGGVLKRAGHTEASVDLTVLAGLDPVSVQCEIVDEDGSMARLPKLRQFAKRENLKIVSIADLIRYRRKRDILIERSSAARLPTQWGKFTSYCYKSLLDGIEHIAMVKGDLGDGEDVLVRVHSECLTGDIFGSARCDCGNQLALSMQQIEATGRGVLIYLRGHEGRGIGLGPKLR…	Bifunctional riboflavin biosynthesis protein RIBA 1, chloroplastic
evg_1416804	ATGGCATATCAAAACTCAATTACCTTGAAAGTTTCAGTATTGTTAATAGTTTTACTAGGAGTCGAGGCTAGGGATTTCTCTTTTTTTCCTCACAAAACCGTTATAATTAGGAATGACATTTCCCCACATCCAACCGCTTTAGATCTCATTGTTCATTGCAAATCAAAAGATGATGATCTTGGATTTCACACACTTGCATTTGGAGGAACTTACTCGTTTGAGTTTAGGCCATTATTTTCTCCAAAATTAGGTAAAACTTTATTCTTTTGTAGCTTTACATGGAAAGGAAACGCCAATCCTCACTATCTTAACGTTTACAATCAAGATGTGGATGACTGCAAAGTTTGTAATTGGAAAATAAATACAACTGGTGGTTGTAACGATTTTAAAGGATATGAG…	MAYQNSITLKVSVLLIVLLGVEARDFSFFPHKTVIIRNDISPHPTALDLIVHCKSKDDDLGFHTLAFGGTYSFEFRPLFSPKLGKTLFFCSFTWKGNANPHYLNVYNQDVDDCKVCNWKINTTGGCNDFKGYEECRKWEAAFD*	Secreted peptide
evg_1232959	ATGATTAGGTTTCACAAAATTCTCTCCTACCTTCTCTTGATCAATGTTGGTCTATTGATATTGTTGGGTAATAATGGAGAATCAAGTGCAACTCACTTTCCCTCGACAACACTTGAATCAAATGGTGATGTCAAGCTACTTGAAAATGTTGATCAATTTAGAAAACAAGGCTCGAAAGTTTTGGCTGATAATAATTATTACAAAACAAAAGAAAGCCTAGGAGGTTATTATCGAAGTCACCGTCATTCATTTCCACCTGGTAAATTTGTTCGTATTTTACATGATGTTCCATCCGGTCCAAGTCCCATTCATAACCCTGAAACCCCCCCTCCACCTAATTATGTTTAA	MIRFHKILSYLLLINVGLLILLGNNGESSATHFPSTTLESNGDVKLLENVDQFRKQGSKVLADNNYYKTKESLGGYYRSHRHSFPPGKFVRILHDVPSGPSPIHNPETPPPPNYV*	no match found
evg_366878	ATGTTTAGTGACATTTTCATAGTGTCTGTAATTATTCAAAGTTCTAAAATGGCTCTCTCTTTCAAAATCCAACCATTCATCTTCTTCTCCCTCCTACTCACTGCTTCTGCTTCTCCCAATGATTTATCCTGTCTCAAAGTTTCTCCCATCAATTTCACCAACTCGGCTGAAGAAGTTATCACCAATATTCAACAAGTCACCTCCATTTTTTCGCGCTTCACAAATGCTTTCGGACAACCTCACCTCTTAAATGCTGTTTCTGATTGCCTGGATTTACTTGACATGTCCGCAGACCAACTAGACTGGATTATCTCCGCCACTCGGAATCCAACAGGGAAGGATAACAGTACTGGAAATCTAAGCTCTGATCTAAGAACATGGCTGAGCGCTGTTCTTGTG…	MFSDIFIVSVIIQSSKMALSFKIQPFIFFSLLLTASASPNDLSCLKVSPINFTNSAEEVITNIQQVTSIFSRFTNAFGQPHLLNAVSDCLDLLDMSADQLDWIISATRNPTGKDNSTGNLSSDLRTWLSAVLVNQDTCIEGLQGTNVMGLVSTDLYRVMSSVKNLLDQVIPINDQLATATSSDQFPSWMIDNDKKVLQENEVTADVVVAADGSGNYSNVTDAVNAAPELNMKRYVIYVKKGVYNENVEITKKKWNVLMIGEGMYATVISGSRSCVDGWKTYGSATFAVNGRGFIARDISFRNTAGPTKDQAVALRSDSDLSAFHRCGIFGYQDSLYSHSNRQFYRDCTIAGTVDFIFGYATAMFQNCQIIAKQGRPGQKNTVAAHGRIDPNQPTGFSFQ…	Pectinesterase/pectinesterase inhibitor
evg_1154972	ATGGGAACCTCAGTTGGGTTGAGGCATTGGCCTCAACTTATCTATGCAATTGCATTTTTCTTAATTGCAAGAAATGTTGCCGCTGATTATGATAAGCCTTACTATGAAGGCCATCCAAACAATTACTATCCCCTTCCAACAGCACCAAGTCATGAAGAACAACCACCATATCATTTTAAACCACCACCGTATGTCTATAAGAGTCCACCACCTCCCTCTTCATCGCCACCACCTCCTCCATATGTCTACAAATCTCCTCCTCCACCATCTCCCTCACCACCTCCGCCATACGTTTATAAGTCACCACCACCTCCATCCCCTTCACCTCCTCCTCCATATGTCTATGAGTTCCCACCACCTCCATATGTTTATAAGTCCCCACCCCCACCATCACCTTCA…	MGTSVGLRHWPQLIYAIAFFLIARNVAADYDKPYYEGHPNNYYPLPTAPSHEEQPPYHFKPPPYVYKSPPPPSSSPPPPPYVYKSPPPPSPSPPPPYVYKSPPPPSPSPPPPYVYEFPPPPYVYKSPPPPSPSPPPPYIYKSPPPPSPSPPPPYIYKSPPPPSHSPPPPYVYKSPPPPSPSPLPPYVYKSPPPPSPSPPPYYYKSPPPYAYKSPPPPSPSPLPPYIYKSPPPPSPSPPPPYYYKSPPPPSSSPPPYHHYLYNSPPPPMY*	Extensin
evg_1395599	ATGACAATCGTATACCTTTTTCTCTTTCTGGGGATTTTCTCCAATGCATATTGCAGTGCCCGGCTTCTTAGCATCACTAATAAAGATATCAAGTTGGTGAACAAACCACAAGTCTCTATTAAGACCAATGATGTAAGTGGTTTCAAATTTTTGCCAAATCATTTTCGAGTGCTCAAAGCTAATGAGAAAAATGAAGTAACTGAAGAAGGTTTTGAATTTAACATTGATTATACACCACCTAGGACACATCCACCTCCTTCTCCTCCTCCTGTCGGTGATAAAAATGAAGTAATTGAAGAAAGTTCTGAATTTTATATCGACTATACACCACCTAGGACGCATCCTATTCCATCTCCTCCTCCTCATGGTGAGAATGATGAAATAAGTGAAGAAAGCTCT…	MTIVYLFLFLGIFSNAYCSARLLSITNKDIKLVNKPQVSIKTNDVSGFKFLPNHFRVLKANEKNEVTEEGFEFNIDYTPPRTHPPPSPPPVGDKNEVIEESSEFYIDYTPPRTHPIPSPPPHGENDEISEESSEFNIDYTPPRTHPPPSPPPHGENNEESEENSELIIDYTPPRTHPIPSPPPHGENDEISEESSEFNIDYTPPRTHPTPSPPPHGENNEVIKESSEFNIDYTPPRTHPSPPPPLNN*	Putative transmembrane protein
evg_1511854	ATGAATTCTAGGAGAGATGTTGAAAGTGGTGGTGGAGGGACAAAGATCACCAACAATTACTTTGCTGTTGTAAATTCAACTTCATATGGTTATCATGCTGATAACCATAAGAATTCATGGCTTGTACCTGTTTTTGTGATTTTTAACGTTGTTGTTTTCATTGTGGCCATAGCTATTAACAATTGTCCCAAGGATAATTTTGGTTTTCAAGGTGATTGTTTTCCTGACTTCCTTGGGAGATTCTCTTTCCAGCCTATAAGGGAGAATCCATTGATTGGTCCTTCTTCATCAACATTAACCAAGATGGGAGCTCTTAAATGGGAAAATATTGTGCACGAGAATCAATGGTGGAGAATCTTGACTTGCATTTGGTTACATGCTGGAATTATTCACTTGCTC…	MNSRRDVESGGGGTKITNNYFAVVNSTSYGYHADNHKNSWLVPVFVIFNVVVFIVAIAINNCPKDNFGFQGDCFPDFLGRFSFQPIRENPLIGPSSSTLTKMGALKWENIVHENQWWRILTCIWLHAGIIHLLLNMMCVVFISIRLQLGFLRMGLIYLLSGFGGSVLSSLFIQNSISVGASGALFGLLGAKLSELLANWTIYSEKLTALLDLLTIIVINLVIGIFPLVDNFAHIGGFATGLLLGFILLPRPRYGWLEQPCLPAGIRLKSKFKAYQYILGIVSLILLIVGLSIGLVMLFKGENGYDHCHWCHYLTCVPSVWECDKEN*	RHOMBOID-like protein
evg_807815	ATGTTGCTAGCACAACATATTAAATTTCTACTTACAATTCTTAGAAAACAACACAAACCAAAAATGGTCTTTAGTTCTTCAATGTGTTGCCTCCTCCTCCTATACATTGTAATAGTTGTTTCTTTTATTTCTCCTATCAATTCTTTAAAAACACAAAACCACGAATCAGTCAATCAAACTTTTCGATCAGAGCAAGAACTTCAAAAATTGAAAAAGATAATAGCTACACGTCTACGACAAATCAACAAGCCTGCGGTTAAGACAATTCAGGTTCCTGATGGTGATATCATAGATTGTGTTTTAACTCATAAACAACTAGCTTTTGATCATCCATTATTGAAAGGACAAAAACCAATGGTTCTTCCGCAAAGTCTAAGAGAGGAGAATCAAATTGGCAAT…	MLLAQHIKFLLTILRKQHKPKMVFSSSMCCLLLLYIVIVVSFISPINSLKTQNHESVNQTFRSEQELQKLKKIIATRLRQINKPAVKTIQVPDGDIIDCVLTHKQLAFDHPLLKGQKPMVLPQSLREENQIGNMSDFQLWSLSGESCPEGTIPVRRVTEQDMLRAYSIDSFGRKPSNQYFRPHEHAVAIVSGDKYFGAEATFSVWNPHLEVQNEFSLSQMWVSSGTDGKDLNSIEAGWHVYPHLYGGDNRVRFFIYWTADAYKTTGCYNLACPGFVHTSKKISIGGGFTNCSSYNGKQYYFTIKIVKDKNTGNWLLIYGDEHIVGYWPATLFTLLKHNADNINFGGEIVNGNSRGSHTSTAMGSGHFAEEGFGKAAYIRNMKVIDSDINLLPLNKPIFI…	Uncharacterized protein
evg_827222	ATGATTAGAATCAATAAATTTGTGTTATTTGTTCTTATGCTGCCAACAATTTTTGTTGCTTCTCAACCCAACGGTATGAAGACTGTCATTTGGGCAAAAGTAGCTATTCATGTTACCAACAACATGACTAACACACAACTCACCCTGCATTGTAAAGACAAAAATCATGATTTAGGAACTCAAACATTAAAATCTGGTGAAAGTTATATCTTCAAATTTGTACCTGCATACATCTTTAGAAGATCCTTATATTTTTGTCAATTTTCATGGAATAAAGAAGCTCACGAGTTTGATATTTATGTTCAAAAACGAGATCAGCATTTATGCGACGAAAATTGTTATTGGCTAATAAGAGAATCTGGGCCTTGTAAGGCTACTGTTATTAACGGAAAAGTTATT…	MIRINKFVLFVLMLPTIFVASQPNGMKTVIWAKVAIHVTNNMTNTQLTLHCKDKNHDLGTQTLKSGESYIFKFVPAYIFRRSLYFCQFSWNKEAHEFDIYVQKRDQHLCDENCYWLIRESGPCKATVINGKVIKVTDCFNWNPTL*	Plant self-incompatibility protein
evg_1364842	GCCAATGCACACTTTTCTACCACAGAAACACTATTTTACATATTTACACTCAAATCTCAAATGGCTTCTATTTTCAACATTCTCTCCATCACTCTCTTCTTTGCTCTAGTTTTCCAAGTTTATGGACATCCTTGTTCTTTGAGTGACATTCAAGTTTCACAATCCAAAACATCAGCCACGAGGTACAACGTTAGTGTCACCAACCATTGTATTTGCAGTCAATCAAAAATTAGGTTCAATTGCCATGGATTTAAATCAAGTCAACCTGTTGATCCAAAAATCTTTAGTAAAAGTTGTCTTCTCATCCAAGGAGCACCACTTTATTTGGCTTCAGTTGTCACTTTCACCTATGATTCGGATTCTAGGTTTTTATTTGTTCCAATATCTTCC	ANAHFSTTETLFYIFTLKSQMASIFNILSITLFFALVFQVYGHPCSLSDIQVSQSKTSATRYNVSVTNHCICSQSKIRFNCHGFKSSQPVDPKIFSKSCLLIQGAPLYLASVVTFTYDSDSRFLFVPISS	Uncharacterized protein
evg_755712	ATGGACTGGTTCATCCAAAATATATCCATTTTTCTGCACTTTTTTTTAAAGCAATTTGAAATGGCTAAAAATTTCCTCATGCTAATTATCGCTCTTTTCTTCATTATTTCAGCTAAGCAAACTGCAATGGCGAAACATTGTGAGGTACTCCTTGAAGGACCATGCTACCCTGGATCCTGTCAAGCATGGTGCTTTAAAACTTACGATGGTAGCGGAACTTGTGTACAGGCTGGTGGAGATCCTCTTCATCCTATTAGATGTCGTTGCTCATATGATTCCTCTACTTCACCCTGTATAGGGGAGTCTTTGTTCATATGA	MDWFIQNISIFLHFFLKQFEMAKNFLMLIIALFFIISAKQTAMAKHCEVLLEGPCYPGSCQAWCFKTYDGSGTCVQAGGDPLHPIRCRCSYDSSTSPCIGESLFI*	Pollen coat protein
evg_732745	ATGAATATTATTTTCTTTGTTTTTGCTTTTCTCTCATCATATACCTTCCATGCTGTTTCTTGTGCCACTGATTTCTGTGTAGCAGATTTATCACTTCCAAAAAACCCTTCAGGGCATTATCCATGCAAGGCAGAAACAAAAGTAACAGTGAATGACTTTGTGTTCTCTGGCTTGGTAGAGGGAAAGCCAGAAGCACCTTTTAATGTCGGATTAACCGCCGCAACCGTCACAAATTTACCAGGTCTTAATGGACTTGATATTGCTGCAGCAAGAGTAGACATTGGTGTAAATGGAACTGTACCAATGCATAGTCATCCAGATGCAAGTGAATTACTTATAATCTTTGAGGGTGAAATAATTGTTGGATTTATTACACCAACGAAAGCTTATGTGAAAACT…	MNIIFFVFAFLSSYTFHAVSCATDFCVADLSLPKNPSGHYPCKAETKVTVNDFVFSGLVEGKPEAPFNVGLTAATVTNLPGLNGLDIAAARVDIGVNGTVPMHSHPDASELLIIFEGEIIVGFITPTKAYVKTVKPGDVIVIPKGLLHFVINSGAGKAVTFGALSSSSPGVHVHDLLLFGNDLSTSIVAQTTLLDEAQIKKLKAKFGGKA*	Auxin-binding protein
evg_862525	ATGAATCATTACTTTTTTTTCTTGTTGGTGATTCTTGTTCTATGTGTTGCTTCCTCCAACTCAACTAAAGTTGTGGAAGTAAATGACATTTGTAAAGAATCATTCCAAGAATCATTCTGTTCAAAACTTCTCAAATCAAGACCCGGCGGGGCAAAAGGTGTAGATTTGGTTAACCTTGCACAATACACAATTGATGTGGTTCGTGCCAATTTGACCAATACATTGACCTTACTCCATAAATTGATTCCAGAGAGTAGTACTGTTAAGGCGAAAAAACATTATGATACTTGTCTGTTAGATTTGGGTCCTGTTGGTACTAGTGCTTCTGTACACTTGACTGATGCCGATATTTCTTTTAAGAGAGGAGATTATAAAGATATGGCTGCATCTACTGCTCTA…	MNHYFFFLLVILVLCVASSNSTKVVEVNDICKESFQESFCSKLLKSRPGGAKGVDLVNLAQYTIDVVRANLTNTLTLLHKLIPESSTVKAKKHYDTCLLDLGPVGTSASVHLTDADISFKRGDYKDMAASTALLVQNILHCRNDRKDYYYYYDYGSDKALFTNYVEVVLQTSKILDIIATYLNLG*	Pectinesterase inhibitor
evg_881615	ATGGAAGAAGGTAATGGTGATGTCCAAATCCAACCTACAAAAACCAAAAAAGGAGGATGGCATGCTGCCATTTTCATCATAATTATGGAAGCTGCAGAACAATTTGCCAACATTGGATTAGGTTCAAATCTGATTTTATATCTCAATAAAGCACTAAATGAGCCATTAACTGAAGCTGCTAAGAACAGGAACACTTGGGTTGGTGTTTCTTCTATCTTCCCTTTGCTTGGTGGATTCATTGCTGATTCATATCTTGGGAGATTCAAGACAATTATCATAGCATCTCTCATCTATCTCTTGGGTATGATTTTGTTGACACTATCAGTGTCAATAGTAAAAAACAAGAAGTTGTTCTTTACAGCCCTTTATATATTATCTGTTGGCGATGGAGGGCACAAA…	MEEGNGDVQIQPTKTKKGGWHAAIFIIIMEAAEQFANIGLGSNLILYLNKALNEPLTEAAKNRNTWVGVSSIFPLLGGFIADSYLGRFKTIIIASLIYLLGMILLTLSVSIVKNKKLFFTALYILSVGDGGHKPCVQTFAADQFAEDTIQERDAKRSFFNWWYLAIVIGSVFAVFVIGYLMDNVSWAIGLLVLASILAIALVVFLLGMKRYTKESPKGSPITSIVRVFVAAFRKWRVKDSRGPDSYWYGYDHDSFHHSQSPQPIQTLAHTKQYRFLDKAMIIDEHDASRKIINPWRLCSMTQVEEVKLVIRLIPIWLSCLMFTVVQSQLGTFFTKQSSTLNRSIGQHFVIPSAALQGFVGIVILFAVPIYDKVFVPFARKITGHHSGITVLQRIGVGLF…	NRT1/ PTR transporter protein
evg_1293333	ATGGCATCGTCCATTTGTCACATGATAATATTACTGTTTATTTTTGTTTTTCTGCAAGATACCCTAGCAATTAAACAGTCCTATATTGTATATTTAGGATCACATTCTTTTGGTCCAAATCCTTCATTATTGGATTCTGAGTATGTCACAAACTCTCACTATGACTTACTTGGATCTTTCCTTGGAAGTACTGAGAAGGCTAAAGAAGCAATATTTTACTCTTACAATAAAAATATTAATGGATTTGCTGCAATGCTTGATGAAGATGAAGCAGCTGAAATTGCTAAACACCCCAATGTTGTATCAATATTCTTGAATAAAAGATATGAACTACACACAACCCGGTCATGGGAATTCCTTGGATTAGAGAGGGGAGGTGAATATCCTAATGATTCACTT…	MASSICHMIILLFIFVFLQDTLAIKQSYIVYLGSHSFGPNPSLLDSEYVTNSHYDLLGSFLGSTEKAKEAIFYSYNKNINGFAAMLDEDEAAEIAKHPNVVSIFLNKRYELHTTRSWEFLGLERGGEYPNDSLWKKTLGEDIIIGNLDTGVWPESKSFSDEGYGPIPKKWKGICQVTKGNPDKFYCNRKLIGARYFAKGYLAKGKPNVTIDSARDTEGHGSHTLSTAGGNFVAGANVLGFGNGTASGGSPKARVAAYKVCWDGCYDVDILAAFEAAISDGVDVLSVSLGGSIPSEFLESAISVGSFHATANNIVVVASGGNSGPEPSSVANLEPWTFTIAASTIDRDFTSYVILGNKKIYKGSSLSELDLPPHKLYPLISAVDAKFDNVPPAFASTCKE…	Subtilisin-like serine protease
evg_1419874	ATGTCAACATCCATTTGTCACATGTTAATATCACTTCTTCTTTTTGTTTTTCTGCAACACACACTTGCAATTAAACAGTCCTATATTGTATATTTAGGATCACATTCTTTTGGTCCAAATCCTTCATTATTGGATTCTGAGTATGTCACAAACTCTCACTATGACTTACTTGGATCTTTCCTTGGAAGTACTGAGAAGGCCAAAGAAGCAATATTCTACTCTTACAATAAATATATAAATGGCTTTGCTGCAATACTTGAAGAAGATGAAGCAAAAGAGATTGCAAAACATCCAAATGTTGTATCAATGTTTTTAAATAAAAGATATGAACTACATACCACCCGATCGTGGAATTTCCTTGGGCTAGAGACGGACCGCGGGTCTGCTAACGATTCAGTA…	MSTSICHMLISLLLFVFLQHTLAIKQSYIVYLGSHSFGPNPSLLDSEYVTNSHYDLLGSFLGSTEKAKEAIFYSYNKYINGFAAILEEDEAKEIAKHPNVVSMFLNKRYELHTTRSWNFLGLETDRGSANDSVWKKSLGEDIIIGNLDTGVWPESKSFSDEGYGPIPKKWKGICQVTKGNPDKFYCNRKLIGARYFSKGNQANSGEANVTFNSARDTVGHGTHTLSTAGGNFVAGANVFGFGNGTASGGSPKARVAAYKVCWDGCFDADILAGFEAAISDGVDVLSVSLGGNFPRDYSESAISIGSFHAIANNIVVVASGGNSGPKISSIVNVEPWTFTVAASTIDRDFTSYVILGNKKTYKGASLSELDLPPNKSYPLISAVDAKLDNTPPELASICK…	Subtilisin-like serine protease
evg_1257116	AAGAAGAGTCCAAGATTACAAAATTCCTATATTATTTGTGTGATCTCTATAGCTGTGATATTGGGATCACTAGCAGAATGCAGAGTGCAAACTTCTAAATTGGCCAGCTTTGATTACCCAGCCATTAATTGCAGAAAACACAGTGCAGTTTTGACAGATTTTGGTGCAGTTGGTGATGGCAAAACCTCTAACACCAAGGCTTTTAATTCAGCAATATCAAAACTTAGCCAATATTCAAATGATGGTGGTGCACAACTCATTGTTCCACCAGGTAAATGGTTAACAGGAAGCTTCAATCTCACAAGCCATTTCACTCTTTTTCTCCAAAAAGACGCTGTCATTCTCGCATCTCAGGATGAATCCGAATGGCCTCAACTTCCTATATTACCTTCTTATGGA…	KKSPRLQNSYIICVISIAVILGSLAECRVQTSKLASFDYPAINCRKHSAVLTDFGAVGDGKTSNTKAFNSAISKLSQYSNDGGAQLIVPPGKWLTGSFNLTSHFTLFLQKDAVILASQDESEWPQLPILPSYGRGRDAPKGRYSSLIFGTNLTDVIITGNNGTIDGQGSSWWKKFKSGELKLTRPYMIELMYSDQIQISHLTLINSPTWFVHPIYSSNIIVNGLTILAPVDSPNTDGINPDSSTNVRIEDNYIVSGDDCIAIKSGWDEYGIKVGKPSQHIIIRRLTCISPDSAMIALGSEMSGGIQDVRAEDITAITTESAVRIKSAIGRGAFVKDIFVKGMNLNTMKYVFWMTGTYGDHPDKGFDPRALPKVSGINYRDVTAKNVTFAGKLEGISNDP…	Polygalacturonase
evg_775685	ATGGCAAACCAAATGTCAAAGTCTTTCTGTTTCTTTGCTCTGATGGCTTTATTTTTTGCAGTTCAATTTATTCAGATAGACGGTGATGAGTGCACAAAAATTGTGGGTAACTGTGAGGTAGCTGATTGCACTGATCAATGTAATTCATTTGCCGAAGGGCGTGCGAATGTTTTAAAAGCATCATGCTCATTCTTAAACTTATGCACTTGTACTTTTGATCGACCACCACCAATAACAATTCCAACACCTACTTGCGATATTGGATTGGGAGTTTGCGGTAATGCCTGTAACTATGATTGTTGCCAAGAAAAGTGTCAAAGTAGATATTCTAAGACGAGTTTGGGGAGATGTAGAAAAATCTTTAATCGAGATATTTGCCTTTGTACCTATGCCCCTTGA	MANQMSKSFCFFALMALFFAVQFIQIDGDECTKIVGNCEVADCTDQCNSFAEGRANVLKASCSFLNLCTCTFDRPPPITIPTPTCDIGLGVCGNACNYDCCQEKCQSRYSKTSLGRCRKIFNRDICLCTYAP*	Defensin-like protein
evg_1317348	ATGGTTATGCCTTACTCTTTGCCTCCTTTGTTCTTTATTATGATGCTGCTCGTAGAAGTCATTGCAGGTGGCATTGACCCAAACTGGTATGATGCTCATGCAACTTTCTATGGTGATGCAGCCGGTGGTGAAACCATGCAGGGGGCTTGTGGTTATGGAGATCTCTTCAAACAAGGATATGGTCTTGCAACTACAGCACTAAGCACTGCTCTATTCAACAATGGACTTACTTGCGGTGCTTGTTTTCAAATAATGTGTGTAAACGATCCTCAATGGTGCATAAAAGGTGCAACTCCAATCACAGTGACCGCAACAAATTATTGTCCTCCTAATTATTCCAAAACCGTTGACATTTGGTGTAACCCTCCACAAAAACACTTTGATTTGAGTTATAAAATG…	MVMPYSLPPLFFIMMLLVEVIAGGIDPNWYDAHATFYGDAAGGETMQGACGYGDLFKQGYGLATTALSTALFNNGLTCGACFQIMCVNDPQWCIKGATPITVTATNYCPPNYSKTVDIWCNPPQKHFDLSYKMFTSIAGEKAGIIPVKYRRVPCVKTGGVRFELKGNPYFLIVLVYNVGNAGDVSHMSIRGSKTGLLTMTHNSGQTWHINQNLVGQSLSFLVTTSDGKALEFSFVAPSNWQFGQTYESKQNF*	Expansin
evg_1324950	ATGGGTTATACCAAACAATGTTGTTCTCTCTTTTCATTGGTGTTATTGTTAGTTGCATGTGTAAATGGAGAAGATCCTTATAAGTTTTACACTTGGAAGGTTACATATGGTGATATTTTTCCACTTGGAGTTAAACAACAGGGAATATTGATAAATGGACAATTTCCAGGGCCACAGATTGATTCAGTGACTAATGATAACGTGATTATCAATGTTTTTAACAACTTGGATGAACCTTTCCTCATCTCATGGAACGGGGCACTGCAGAGGAAAAATTCATGGCAGGATGGAGTGTATGGTACGAATTGTCCAATTCCTCCGGGGAAGAATTTCACTTATGCTCTTCAAGTAAAAGATCAAATCGGTAGCTATTTCTACTTTCCTTCCCTTGGATTACAC…	MGYTKQCCSLFSLVLLLVACVNGEDPYKFYTWKVTYGDIFPLGVKQQGILINGQFPGPQIDSVTNDNVIINVFNNLDEPFLISWNGALQRKNSWQDGVYGTNCPIPPGKNFTYALQVKDQIGSYFYFPSLGLHKAAGGYGGFKIVSRPLIPVPFDPPAGDITILAGDWYKKSHRDLKAILDSGKDLPYPDGLIINGGNSAVFTVDQGKTYRLRISNVGISTSINFRIQNHKMKLVEVEGTHTIQNYYDSLDIHLGQSYSVLVTADQPPKDYYIVASSRFTSTVLTASSILHYSNSKEKVSGPLPAGPPPDINWSLQQARTFRTNLTASGPRPNPQGTYHYGQINITRTIQLKNSAPTINGKLRYAVNSVSFTPTDTPLKLADYFNIPGVFVLGSIPDKP…	L-ascorbate oxidase homolog
